# Inhibition of PIKfyve kinase induces senescent cell death by suppressing lysosomal exocytosis and leads to improved outcomes in a mouse model of idiopathic pulmonary fibrosis

**DOI:** 10.1101/2025.03.19.644224

**Authors:** Anna Barkovskaya, Kristie Kim, Apoorva Shankar, Gabriel Meca-Laguna, Michael Rae, Claude Jourdan Le Saux, Amit Sharma

## Abstract

Cellular senescence is a pivotal hallmark of aging, which limits lifespan and contributes to the development of age-related diseases. Efforts to identify senolytics - drugs that selectively eliminate senescent cells, have so far yielded candidates with limited translational potential. Here, we characterize the senescent cell surface proteomic landscape and identify proteins that are abnormally present on the plasma membrane of senescent cells. Many of these proteins are lysosomal enzymes, pointing to lysosomal exocytosis as a likely mechanism that leads to their persistent display on the cell surface. Blocking lysosomal exocytosis via PIKfyve kinase inhibition with a small molecule drug apilimod results in selective killing of senescent cells *in vitro*, while this treatment does not affect quiescent and proliferating cells. Furthermore, apilimod can be safely administered *in vivo* and effectively removes senescent cells and reduces tissue remodeling in a bleomycin mouse model of pulmonary fibrosis. We conclude that apilimod is an effective and well-tolerated senolytic that may be useful for the treatment of senescence-associated diseases of aging.
