## Supplemental Table 1 for "Inhibition of PIKfyve kinase induces senescent cell death by suppressing lysosomal exocytosis and leads to improved outcomes in a mouse model of idiopathic pulmonary fibrosis"

### Sheet: Sheet1
Protein	Accession	Gene	Protein description	# of peptides	Log2(Doxo/control)	Adjpvalue(Doxo/control)	Log2(Irr/control)	Adjpvalue(Irr/control)	Log2(Doxo/Irr)	Adjpvalue(Doxo/Irr)
A2ML1	A8K2U0	A2ML1	Alpha-2-macroglobulin-like protein 1	4	0.0128834	0.973258	-0.597393	0.209226	-0.61122	0.389473
DNS2A	O00115	DNASE2	Deoxyribonuclease-2-alpha	4	1.09179	0.016352	1.29161	0.0111455	0.199905	0.609782
PGRC1	O00264	PGRMC1	Membrane-associated progesterone receptor component 1	3	-0.51017	0.115601	-0.444225	0.254566	0.0659486	0.90857
CLIC1	O00299	CLIC1	Chloride intracellular channel protein 1	5	-0.421886	0.818264	-1.12539	0.213821	-0.704249	0.317294
QSOX1	O00391	QSOX1	Sulfhydryl oxidase 1	3	-0.393706	0.236417	0.118822	0.462513	0.512668	0.248901
PLOD2	O00469	PLOD2	Procollagen-lysine,2-oxoglutarate 5-dioxygenase 2	14	0.437274	0.247862	0.297951	0.174434	-0.139338	0.745999
SDCB1	O00560	SDCBP	Syntenin-1	2	-1.52397	0.00508325	-1.68751	0.00350419	-0.163661	0.683175
RNT2	O00584	RNASET2	Ribonuclease T2	12	0.309853	0.406323	0.604189	0.0489796	0.294344	0.442459
MA2B1	O00754	MAN2B1	Lysosomal alpha-mannosidase	6	2.09436	0.00396474	1.94097	0.00350419	-0.153429	0.668523
GOSR2	O14653	GOSR2	Golgi SNAP receptor complex member 2	3	-0.346022	0.541151	0.0663579	0.546781	0.412605	0.384456
TOR1A	O14656	TOR1A	Torsin-1A	2	0.60816	0.0661275	1.06965	0.0096816	0.461704	0.252724
ADA10	O14672	ADAM10	Disintegrin and metalloproteinase domain-containing protein 10	3	-1.05262	0.0868674	0.250486	0.409371	1.30442	0.139608
CDIPT	O14735	CDIPT	CDP-diacylglycerol--inositol 3-phosphatidyltransferase	2	-1.29419	0.0618124	0.569983	0.0832455	1.8665	0.0549997
TPP1	O14773	TPP1	Tripeptidyl-peptidase 1	3	2.20413	0.00350319	1.36902	0.00350419	-0.835153	0.0925566
PSA7	O14818	PSMA7	Proteasome subunit alpha type-7	4	-0.113612	0.808307	-0.779231	0.160626	-0.665912	0.224514
MGST3	O14880	MGST3	Microsomal glutathione S-transferase 3	2	-1.59844	0.00508325	-0.837871	0.0613721	0.760727	0.194599
PLXB2	O15031	PLXNB2	Plexin-B2	2	-0.30108	0.687236	-1.15993	0.146275	-0.858892	0.166639
PGRC2	O15173	PGRMC2	Membrane-associated progesterone receptor component 2	7	0.219704	0.599543	0.0154326	0.872573	-0.204293	0.632569
RER1	O15258	RER1	Protein RER1	2	-0.55183	0.0868674	0.708168	0.01807	1.26034	0.0574085
SURF4	O15260	SURF4	Surfeit locus protein 4	4	-0.287969	0.320542	0.609503	0.0384659	0.897589	0.104261
MOT4	O15427	SLC16A3	Monocarboxylate transporter 4	6	0.257676	0.407387	0.0272576	0.992285	-0.230471	0.558221
P4HA2	O15460	P4HA2	Prolyl 4-hydroxylase subunit alpha-2	7	0.996508	0.051387	0.273623	0.163415	-0.722974	0.224514
E41L2	O43491	EPB41L2	Band 4.1-like protein 2	13	0.863564	0.0929475	0.761158	0.11075	-0.10243	0.767559
ACTN4	O43707	ACTN4	Alpha-actinin-4	22	-1.36795	0.00816679	-0.865518	0.0175845	0.502528	0.222847
CALU	O43852	CALU	Calumenin	22	0.0992392	0.751801	-0.337474	0.117248	-0.436722	0.335579
EDIL3	O43854	EDIL3	EGF-like repeat and discoidin I-like domain-containing protein 3	21	-0.0807182	0.96392	-0.318089	0.2607	-0.237383	0.589619
AK1BA	O60218	AKR1B10	Aldo-keto reductase family 1 member B10	3	-0.289672	0.861089	-0.577007	0.347827	-0.291029	0.57166
PEPL	O60437	PPL	Periplakin	20	-0.344885	0.733258	-1.39942	0.0280594	-1.06078	0.22288
GREM1	O60565	GREM1	Gremlin-1	3	-1.05512	0.0571257	-0.664074	0.0941042	0.391086	0.397893
PLOD3	O60568	PLOD3	Multifunctional procollagen lysine hydroxylase and glycosyltransferase LH3	8	0.0867971	0.823063	-0.570531	0.0373337	-0.657506	0.192141
CTND1	O60716	CTNND1	Catenin delta-1	2	0.113252	0.494526	-0.0594067	0.652602	-0.172725	0.692548
DNJA2	O60884	DNAJA2	DnaJ homolog subfamily A member 2	2	3.1792	0.0238117	-0.339832	0.574391	-3.52634	0.0574085
CATL2	O60911	CTSV	Cathepsin L2	2	-1.30526	0.325088	-1.75222	0.144218	-0.449572	0.424423
SC22B	O75396	SEC22B	Vesicle-trafficking protein SEC22b	6	0.0599823	0.689929	0.638505	0.0284003	0.5786	0.192141
CRTAP	O75718	CRTAP	Cartilage-associated protein	4	0.800221	0.0818232	0.0294547	0.713871	-0.770952	0.202966
FACE1	O75844	ZMPSTE24	CAAX prenyl protease 1 homolog	2	-0.801304	0.0381925	0.0201081	0.754717	0.821745	0.0958953
PRAF3	O75915	ARL6IP5	PRA1 family protein 3	3	-0.79929	0.0603375	0.287533	0.333638	1.08767	0.0642431
CBPD	O75976	CPD	Carboxypeptidase D	2	0.149252	0.986616	0.76153	0.0740611	0.612599	0.166672
FKBP9	O95302	FKBP9	Peptidyl-prolyl cis-trans isomerase FKBP9	10	0.428642	0.155762	0.282252	0.163565	-0.146405	0.703131
G6PE	O95479	H6PD	GDH_x0006_PGL endoplasmic bifunctional protein	5	0.254865	0.636973	-0.515941	0.0831417	-0.771071	0.231719
CAVN2	O95810	CAVIN2	Caveolae-associated protein 2	3	2.0067	0.0603375	2.75833	0.00348581	0.751912	0.473035
CLIC3	O95833	CLIC3	Chloride intracellular channel protein 3	5	-0.350373	0.795367	0.0255187	0.864297	0.377077	0.474919
FBLN4	O95967	EFEMP2	EGF-containing fibulin-like extracellular matrix protein 2	2	1.05913	0.327095	1.32482	0.158135	0.265909	0.658165
RECK	O95980	RECK	Reversion-inducing cysteine-rich protein with Kazal motifs	8	1.08065	0.043356	1.13413	0.01963	0.0535126	0.91267
NB5R3	P00387	CYB5R3	NADH-cytochrome b5 reductase 3	5	-0.170948	0.808307	0.142564	0.40315	0.313546	0.418813
AATM	P00505	GOT2	Aspartate aminotransferase, mitochondrial	10	-1.03396	0.0471898	-1.16889	0.0116869	-0.134958	0.767559
CAH2	P00918	CA2	Carbonic anhydrase 2	2	4.62813	0.00487972	0.352903	0.212516	-4.27906	0.0450488
A2MG	P01023	A2M	Alpha-2-macroglobulin	3	-1.89036	0.0212501	-2.52336	0.0113811	-0.633447	0.202966
CO3	P01024	C3	Complement C3	5	0.670862	0.219491	-0.739253	0.0852096	-1.43348	0.139608
TIMP1	P01033	TIMP1	Metalloproteinase inhibitor 1	4	1.02298	0.017661	1.00044	0.0145453	-0.0225407	0.942986
IGKC	P01834	IGKC	Immunoglobulin kappa constant	4	-1.01967	0.181012	0.137693	0.955315	1.15876	0.44233
IGHG2	P01859	IGHG2	Immunoglobulin heavy constant gamma 2	2	-1.30587	0.181012	-2.35483	0.0687645	-1.09551	0.170381
IGHA1	P01876	IGHA1	Immunoglobulin heavy constant alpha 1	2	-1.28439	0.407387	-0.435576	0.993694	0.848495	0.692548
1A02	P01892	HLA-A	HLA class I histocompatibility antigen, A-2 alpha chain	3	-0.323447	0.266192	-0.550263	0.0462504	-0.226848	0.518955
CO1A1	P02452	COL1A1	Collagen alpha-1(I) chain	10	0.483797	0.289859	0.0118122	0.60625	-0.472062	0.265578
CO3A1	P02461	COL3A1	Collagen alpha-1(III) chain	3	1.7711	0.0143668	1.27018	0.0373337	-0.501182	0.376751
LMNA	P02545	LMNA	Prelamin-AC	30	-0.406642	0.492069	-0.781247	0.0972394	-0.374621	0.408498
FIBA	P02671	FGA	Fibrinogen alpha chain	2	0.974767	0.252183	-0.579194	0.866093	-1.56818	0.233138
FIBB	P02675	FGB	Fibrinogen beta chain	9	0.532686	0.157929	-0.638144	0.215256	-1.17892	0.0760493
FIBG	P02679	FGG	Fibrinogen gamma chain	6	-0.248426	0.898657	-0.2857	0.847405	-0.0374456	0.937818
FINC	P02751	FN1	Fibronectin	51	-1.48934	0.0412989	-0.934082	0.0264756	0.555386	0.41465
ALBU	P02768	ALB	Serum albumin	13	1.23922	0.0666633	-1.60957	0.0471473	-2.84907	0.0105906
TFR1	P02786	TFRC	Transferrin receptor protein 1	6	0.441091	0.801781	0.207114	0.861204	-0.234088	0.51579
TRFE	P02787	TF	Serotransferrin	5	2.26374	0.170045	-1.61647	0.163565	-3.88318	0.0105906
GLCM	P04062	GBA	Lysosomal acid glucosylceramidase	7	1.57732	0.00487972	1.21818	0.0094212	-0.359157	0.37342
ANXA1	P04083	ANXA1	Annexin A1	21	-1.73508	0.013066	-0.605945	0.151168	1.12919	0.0665638
THY1	P04216	THY1	Thy-1 membrane glycoprotein	2	-0.0931655	0.599543	0.136072	0.957537	0.22925	0.692548
K2C1	P04264	KRT1	Keratin, type II cytoskeletal 1	46	0.0553398	0.592449	-1.55284	0.101527	-1.60819	0.0489579
G3P	P04406	GAPDH	Glyceraldehyde-3-phosphate dehydrogenase	13	-0.55105	0.0710321	-0.72051	0.0307985	-0.169462	0.659677
RPN1	P04843	RPN1	Dolichyl-diphosphooligosaccharide--protein glycosyltransferase subunit 1	15	-0.702041	0.0412989	0.273467	0.213821	0.975601	0.067867
RPN2	P04844	RPN2	Dolichyl-diphosphooligosaccharide--protein glycosyltransferase subunit 2	12	-0.5911	0.179634	0.151924	0.301497	0.743164	0.135239
AT1A1	P05023	ATP1A1	Sodiumpotassium-transporting ATPase subunit alpha-1	12	0.247791	0.353822	0.00396746	0.967444	-0.243867	0.501911
A4	P05067	APP	Amyloid-beta precursor protein	4	-0.293611	0.452553	0.579288	0.101379	0.873388	0.134731
S10A8	P05109	S100A8	Protein S100-A8	5	-0.124355	0.933221	-0.289475	0.47245	-0.165145	0.654394
PAI2	P05120	SERPINB2	Plasminogen activator inhibitor 2	5	-0.591101	0.542119	-1.11173	0.145923	-0.523117	0.294977
PAI1	P05121	SERPINE1	Plasminogen activator inhibitor 1	8	0.510093	0.238145	0.688862	0.0975633	0.17879	0.644004
ADT2	P05141	SLC25A5	ADPATP translocase 2	2	3.69132	0.0228022	-0.100955	0.49617	-3.79422	0.0640019
ITB1	P05556	ITGB1	Integrin beta-1	22	0.0519208	0.688629	0.110992	0.394413	0.0590735	0.871564
GELS	P06396	GSN	Gelsolin	12	-0.706297	0.161148	0.0866796	0.424213	0.793287	0.105726
S10A9	P06702	S100A9	Protein S100-A9	7	-0.266625	0.700248	-0.819058	0.0613721	-0.552525	0.370229
S10A6	P06703	S100A6	Protein S100-A6	2	-1.64869	0.00487972	-0.641945	0.0373337	1.00687	0.0665638
ENOA	P06733	ENO1	Alpha-enolase	20	2.09585	0.0271419	-0.306058	0.159553	-2.40213	0.0640019
G6PI	P06744	GPI	Glucose-6-phosphate isomerase	6	-1.05546	0.0164986	-0.681751	0.0459075	0.37388	0.367812
ITAV	P06756	ITGAV	Integrin alpha-V	14	0.546214	0.0933443	0.611365	0.0665688	0.0651646	0.881237
HEXA	P06865	HEXA	Beta-hexosaminidase subunit alpha	3	1.27226	0.024586	0.996727	0.0307985	-0.275653	0.474919
GDN	P07093	SERPINE2	Glia-derived nexin	2	2.22102	0.0212501	1.11176	0.0796853	-1.10958	0.0640019
PDIA1	P07237	P4HB	Protein disulfide-isomerase	28	0.700363	0.0839656	0.49189	0.0826714	-0.208476	0.608903
CATD	P07339	CTSD	Cathepsin D	11	0.83724	0.0412989	0.619795	0.0317218	-0.21746	0.57652
ANXA2	P07355	ANXA2	Annexin A2	25	-0.238631	0.372828	-0.308246	0.107706	-0.069616	0.857482
CAN1	P07384	CAPN1	Calpain-1 catalytic subunit	5	-0.528661	0.295916	-1.12021	0.0405941	-0.59213	0.294977
TRY1	P07477	PRSS1	Trypsin-1	2	0.625995	0.360529	-0.00319991	0.653839	-0.629195	0.286179
SAP	P07602	PSAP	Prosaposin	7	0.675729	0.0501595	0.758155	0.0203706	0.0824338	0.816064
HEXB	P07686	HEXB	Beta-hexosaminidase subunit beta	7	1.52415	0.0054492	1.27422	0.00350419	-0.249954	0.499334
PROF1	P07737	PFN1	Profilin-1	5	0.465083	0.502523	-0.871902	0.0280594	-1.33707	0.192141
SYEP	P07814	EPRS	Bifunctional glutamateproline--tRNA ligase	6	3.39023	0.017661	-0.36806	0.411965	-3.76748	0.0525327
CATB	P07858	CTSB	Cathepsin B	9	1.27216	0.016352	0.940376	0.0231816	-0.331786	0.41465
HS90A	P07900	HSP90AA1	Heat shock protein HSP 90-alpha	9	3.10563	0.0271419	-0.162348	0.483771	-3.26968	0.0665638
LAMB1	P07942	LAMB1	Laminin subunit beta-1	5	-0.11492	0.891526	0.370101	0.14692	0.485242	0.294977
TSP1	P07996	THBS1	Thrombospondin-1	8	-0.430022	0.108388	-0.217091	0.218451	0.212938	0.567628
CO1A2	P08123	COL1A2	Collagen alpha-2(I) chain	7	1.11624	0.0531754	0.824045	0.103642	-0.292323	0.468161
RHOC	P08134	RHOC	Rho-related GTP-binding protein RhoC	2	1.08114	0.051387	0.107999	0.407115	-0.973458	0.142781
4F2	P08195	SLC3A2	4F2 cell-surface antigen heavy chain	7	1.11246	0.0439868	0.318507	0.16351	-0.794188	0.192141
HS90B	P08238	HSP90AB1	Heat shock protein HSP 90-beta	13	3.08921	0.0323417	-0.151508	0.645978	-3.24209	0.067867
NEP	P08473	MME	Neprilysin	8	-0.278972	0.289859	-0.667799	0.0282072	-0.388918	0.325292
ITA5	P08648	ITGA5	Integrin alpha-5	6	0.182209	0.439429	-0.20309	0.40051	-0.385362	0.318847
VIME	P08670	VIM	Vimentin	36	-0.369295	0.197136	-0.131722	0.496597	0.237574	0.506177
CD63	P08962	CD63	CD63 antigen	3	-0.498017	0.0910532	-0.525197	0.0613721	-0.0271827	0.937818
LEG1	P09382	LGALS1	Galectin-1	6	-0.965399	0.0212501	-0.313596	0.158135	0.651859	0.160233
SPRC	P09486	SPARC	SPARC	9	1.26354	0.0342454	1.27203	0.0307875	0.00848981	0.974399
CLCA	P09496	CLTA	Clathrin light chain A	4	-0.675034	0.0603269	-0.256434	0.300741	0.418644	0.345285
PA24B	P0C869	PLA2G4B	Cytosolic phospholipase A2 beta	3	-0.627763	0.889464	-1.11947	0.424213	-0.495232	0.683175
IGLC2	P0DOY2	IGLC2	Immunoglobulin lambda constant 2	3	-0.241824	0.350698	0.314655	0.856004	0.556808	0.670163
LYAG	P10253	GAA	Lysosomal alpha-glucosidase	7	2.57307	0.00350319	2.20791	0.00319389	-0.365182	0.453915
THIO	P10599	TXN	Thioredoxin	5	1.22412	0.0906747	-1.07167	0.116917	-2.29604	0.0665638
PPGB	P10619	CTSA	Lysosomal protective protein	2	0.865853	0.0617341	0.516707	0.0831417	-0.349174	0.435345
MGST1	P10620	MGST1	Microsomal glutathione S-transferase 1	2	-0.944041	0.051387	-0.0997841	0.554054	0.844721	0.0817803
CH60	P10809	HSPD1	60 kDa heat shock protein, mitochondrial	21	1.61537	0.052506	-0.405708	0.0882638	-2.02119	0.0743611
LAMC1	P11047	LAMC1	Laminin subunit gamma-1	2	-0.304563	0.28492	0.440335	0.803667	0.745902	0.274796
HSP7C	P11142	HSPA8	Heat shock cognate 71 kDa protein	21	0.0516999	0.803773	-0.316532	0.212718	-0.368262	0.359939
RALA	P11233	RALA	Ras-related protein Ral-A	3	-0.454501	0.159612	-1.16669	0.0100173	-0.712271	0.12625
LAMP1	P11279	LAMP1	Lysosome-associated membrane glycoprotein 1	5	-0.135916	0.491193	-0.255043	0.1963	-0.119131	0.745999
MPRI	P11717	IGF2R	Cation-independent mannose-6-phosphate receptor	5	-0.406196	0.188523	-0.257865	0.241976	0.148388	0.683175
CO6A1	P12109	COL6A1	Collagen alpha-1(VI) chain	8	-0.0362947	0.719469	0.175108	0.301497	0.211442	0.579607
CO6A2	P12110	COL6A2	Collagen alpha-2(VI) chain	4	-0.296807	0.667917	0.0463832	0.596945	0.343337	0.473035
CO6A3	P12111	COL6A3	Collagen alpha-3(VI) chain	29	0.174929	0.711007	0.0916553	0.85495	-0.0832871	0.848549
TPR	P12270	TPR	Nucleoprotein TPR	5	0.410867	0.505409	0.111399	0.713871	-0.299682	0.596312
PIP	P12273	PIP	Prolactin-inducible protein	3	1.6782	0.226124	0.280849	0.874684	-1.39801	0.14878
ACTN1	P12814	ACTN1	Alpha-actinin-1	26	-0.668356	0.0705974	-0.0243568	0.874684	0.644072	0.194599
XRCC6	P12956	XRCC6	X-ray repair cross-complementing protein 6	9	0.195023	0.506833	-0.429361	0.0825603	-0.624544	0.202966
LAMP2	P13473	LAMP2	Lysosome-associated membrane glycoprotein 2	2	-0.033911	0.861089	-0.44543	0.195292	-0.411554	0.355381
K1C10	P13645	KRT10	Keratin, type I cytoskeletal 10	25	0.333538	0.499268	-1.66305	0.0581191	-1.99659	0.0451986
P4HA1	P13674	P4HA1	Prolyl 4-hydroxylase subunit alpha-1	19	1.35589	0.0212501	0.534571	0.0575482	-0.821354	0.18122
TF	P13726	F3	Tissue factor	4	0.540855	0.099333	0.333957	0.172571	-0.20695	0.589619
CD59	P13987	CD59	CD59 glycoprotein	4	-0.188114	0.423378	-0.299046	0.191824	-0.110941	0.759537
MIF	P14174	MIF	Macrophage migration inhibitory factor	3	0.510895	0.445209	-0.722048	0.0325061	-1.23305	0.166639
GLU2B	P14314	PRKCSH	Glucosidase 2 subunit beta	12	0.222927	0.506833	-0.042143	0.755993	-0.265082	0.526386
KPYM	P14618	PKM	Pyruvate kinase PKM	22	-0.203091	0.521966	-0.238929	0.22912	-0.0358387	0.93003
ENPL	P14625	HSP90B1	Endoplasmin	29	0.879526	0.0830437	0.182343	0.351288	-0.697217	0.248901
IDE	P14735	IDE	Insulin-degrading enzyme	15	0.0193241	0.889464	-1.06395	0.209226	-1.08854	0.0640019
PLAK	P14923	JUP	Junction plakoglobin	18	-0.435568	0.970635	-1.56356	0.120693	-1.12808	0.067867
GLNA	P15104	GLUL	Glutamine synthetase	2	-0.232718	0.406328	-0.0503729	0.444336	0.183745	0.811646
AMPN	P15144	ANPEP	Aminopeptidase N	13	-0.767	0.079844	-0.533632	0.060846	0.233441	0.609782
ARSA	P15289	ARSA	Arylsulfatase A	4	1.50183	0.0678013	1.45357	0.0749851	-0.0482665	0.904007
EZRI	P15311	EZR	Ezrin	5	-2.3652	0.00508325	-2.08519	0.00321902	0.280429	0.570284
GNS	P15586	GNS	N-acetylglucosamine-6-sulfatase	6	0.763929	0.0381925	0.269462	0.14467	-0.49453	0.224514
DESP	P15924	DSP	Desmoplakin	81	-0.285671	0.993125	-1.47957	0.101911	-1.19408	0.067867
CD44	P16070	CD44	CD44 antigen	8	0.0106222	0.959926	-0.0483495	0.722712	-0.0589725	0.881237
BGAL	P16278	GLB1	Beta-galactosidase	4	2.21596	0.013066	1.95957	0.0182424	-0.256459	0.474919
NCPR	P16435	POR	NADPH--cytochrome P450 reductase	3	-0.746545	0.0523225	-0.491416	0.0769827	0.256141	0.490986
AT2A2	P16615	ATP2A2	Sarcoplasmicendoplasmic reticulum calcium ATPase 2	5	-0.874943	0.0617341	-0.114617	0.919425	0.760548	0.14025
ITA2	P17301	ITGA2	Integrin alpha-2	26	0.683726	0.051387	0.4222	0.0688603	-0.261541	0.49478
SAP3	P17900	GM2A	Ganglioside GM2 activator	2	-0.316922	0.993125	0.0503105	0.508406	0.36795	0.57166
LEG3	P17931	LGALS3	Galectin-3	7	-1.93514	0.00508325	-1.32336	0.0147881	0.611826	0.168295
ITB5	P18084	ITGB5	Integrin beta-5	5	1.46309	0.0219259	1.79226	0.0140081	0.329268	0.379257
ARF4	P18085	ARF4	ADP-ribosylation factor 4	2	-0.885488	0.0526696	-0.411353	0.217987	0.47461	0.253453
VINC	P18206	VCL	Vinculin	13	-0.210295	0.399874	-0.342136	0.119223	-0.131893	0.73255
CADH2	P19022	CDH2	Cadherin-2	2	-0.247748	0.499268	-0.675304	0.215364	-0.427685	0.450187
VCAM1	P19320	VCAM1	Vascular cell adhesion protein 1	2	3.26075	0.00350319	3.57199	0.00319389	0.311411	0.521061
RAB5A	P20339	RAB5A	Ras-related protein Rab-5A	2	-0.00238501	0.876019	-0.0885504	0.723161	-0.0862434	0.898693
LMNB1	P20700	LMNB1	Lamin-B1	3	-0.44142	0.249856	-1.39275	0.0279954	-0.952971	0.200973
VATB2	P21281	ATP6V1B2	V-type proton ATPase subunit B, brain isoform	3	0.572866	0.139433	0.258791	0.363655	-0.314194	0.41465
FLNA	P21333	FLNA	Filamin-A	68	-0.121347	0.597242	0.447137	0.17859	0.568514	0.280871
5NTD	P21589	NT5E	5'-nucleotidase	11	-0.982555	0.0212501	-0.812301	0.0203706	0.170276	0.654394
VDAC1	P21796	VDAC1	Voltage-dependent anion-selective channel protein 1	9	0.31882	0.403639	0.0548013	0.909295	-0.264035	0.548508
UBA1	P22314	UBA1	Ubiquitin-like modifier-activating enzyme 1	12	3.56449	0.0228022	0.0701298	0.616743	-3.49628	0.0665638
ROA2	P22626	HNRNPA2B1	Heterogeneous nuclear ribonucleoproteins A2B1	13	-0.220194	0.511708	-0.643372	0.0282072	-0.423187	0.355817
IBP4	P22692	IGFBP4	Insulin-like growth factor-binding protein 4	2	0.351348	0.727433	0.492623	0.447924	0.141307	0.683813
TGM1	P22735	TGM1	Protein-glutamine gamma-glutamyltransferase K	12	-0.23911	0.96392	-1.93316	0.0741453	-1.69537	0.0452315
FBLN1	P23142	FBLN1	Fibulin-1	11	1.951	0.00508325	2.55043	0.00319389	0.59961	0.238976
PGH1	P23219	PTGS1	Prostaglandin GH synthase 1	9	0.346508	0.483506	-1.32122	0.260803	-1.66778	0.0489579
PPIB	P23284	PPIB	Peptidyl-prolyl cis-trans isomerase B	10	-0.16465	0.514159	-0.386169	0.0935084	-0.221527	0.532395
AT2B4	P23634	ATP2B4	Plasma membrane calcium-transporting ATPase 4	5	-0.535466	0.0879501	-0.101445	0.407115	0.434271	0.268196
IBP5	P24593	IGFBP5	Insulin-like growth factor-binding protein 5	9	1.03714	0.0523225	1.55021	0.0115016	0.513109	0.265578
ZA2G	P25311	AZGP1	Zinc-alpha-2-glycoprotein	3	0.27814	0.993125	-0.835334	0.0799901	-1.11362	0.102082
S100P	P25815	S100P	Protein S100-P	2	0.516362	0.551535	-1.39875	0.251887	-1.93701	0.18122
MOES	P26038	MSN	Moesin	8	-1.39386	0.0104581	-0.891064	0.0282072	0.503033	0.233913
PTBP1	P26599	PTBP1	Polypyrimidine tract-binding protein 1	8	0.14139	0.685879	-0.208068	0.325845	-0.349476	0.442459
FKBP2	P26885	FKBP2	Peptidyl-prolyl cis-trans isomerase FKBP2	3	1.26173	0.0884952	0.380474	0.625682	-0.882162	0.109642
STOM	P27105	STOM	Erythrocyte band 7 integral membrane protein	7	0.609748	0.0705974	1.0575	0.0176946	0.447802	0.259975
1433T	P27348	YWHAQ	14-3-3 protein theta	4	0.109074	0.795317	-0.478813	0.0509932	-0.588078	0.24224
DPP4	P27487	DPP4	Dipeptidyl peptidase 4	22	1.73443	0.00487972	1.39019	0.00622467	-0.344267	0.385893
CO8A1	P27658	COL8A1	Collagen alpha-1(VIII) chain	2	4.72323	0.00353393	3.69924	0.00741718	-1.02414	0.0665638
CALR	P27797	CALR	Calreticulin	20	0.131779	0.710548	-0.203825	0.251657	-0.335607	0.482605
CALX	P27824	CANX	Calnexin	29	0.326304	0.181012	0.125893	0.357861	-0.200414	0.589619
PSA5	P28066	PSMA5	Proteasome subunit alpha type-5	3	2.40684	0.046487	-0.376804	0.0952745	-2.78456	0.0665638
LYOX	P28300	LOX	Protein-lysine 6-oxidase	6	1.85005	0.00487972	1.80821	0.00752201	-0.041851	0.924063
GRN	P28799	GRN	Progranulin	12	-0.708868	0.134686	-0.49343	0.212718	0.215461	0.57652
SPB3	P29508	SERPINB3	Serpin B3	11	-0.226945	0.483774	0.0543553	0.740341	0.281876	0.661216
EF1D	P29692	EEF1D	Elongation factor 1-delta	6	0.617512	0.0964436	0.501247	0.0796853	-0.116274	0.793822
MARCS	P29966	MARCKS	Myristoylated alanine-rich C-kinase substrate	5	-0.500589	0.269062	-0.623092	0.184594	-0.122538	0.77101
AMRP	P30533	LRPAP1	Alpha-2-macroglobulin receptor-associated protein	11	0.162376	0.59661	0.432057	0.0912315	0.269696	0.473035
S10A7	P31151	S100A7	Protein S100-A7	3	0.185634	0.641078	-1.20615	0.183916	-1.39238	0.0665638
1433B	P31946	YWHAB	14-3-3 protein beta_x0007_lpha	4	0.601373	0.0771118	-0.936828	0.0411845	-1.53922	0.0489579
1433S	P31947	SFN	14-3-3 protein sigma	8	0.16585	0.70009	-0.775961	0.1963	-0.944053	0.067867
GALNS	P34059	GALNS	N-acetylgalactosamine-6-sulfatase	2	1.29592	0.00803685	1.67861	0.00319389	0.382819	0.30934
CTNA1	P35221	CTNNA1	Catenin alpha-1	4	1.01862	0.0526562	0.467598	0.0796853	-0.551376	0.325292
CTNB1	P35222	CTNNB1	Catenin beta-1	3	1.01624	0.0501221	0.579903	0.158135	-0.4366	0.268196
PGH2	P35354	PTGS2	Prostaglandin GH synthase 2	7	3.02552	0.252037	1.14915	0.786102	-1.87734	0.178417
MYH9	P35579	MYH9	Myosin-9	44	-0.601197	0.215494	-0.442888	0.411965	0.158384	0.702022
ADDA	P35611	ADD1	Alpha-adducin	2	0.111159	0.795317	0.628307	0.158135	0.517557	0.349791
BASI	P35613	BSG	Basigin	3	-0.101651	0.541151	-0.385487	0.096346	-0.283855	0.452609
TIMP3	P35625	TIMP3	Metalloproteinase inhibitor 3	4	0.970541	0.236417	0.722907	0.349006	-0.247655	0.596312
SPB5	P36952	SERPINB5	Serpin B5	9	-0.0514179	0.949594	-1.24195	0.0912315	-1.20271	0.0817803
TAGL2	P37802	TAGLN2	Transgelin-2	9	1.03044	0.0716864	-0.280895	0.546781	-1.31158	0.114631
COIA1	P39060	COL18A1	Collagen alpha-1(XVIII) chain	3	-0.371377	0.44495	-0.324015	0.130579	0.0474081	0.941387
OST48	P39656	DDOST	Dolichyl-diphosphooligosaccharide--protein glycosyltransferase 48 kDa subunit	6	-0.888695	0.0285921	0.2374	0.266302	1.12632	0.0642431
GARS	P41250	GARS	Glycine--tRNA ligase	2	2.97858	0.00350319	0.401372	0.160626	-2.58047	0.0291113
PCP	P42785	PRCP	Lysosomal Pro-X carboxypeptidase	4	1.76792	0.00487972	1.69891	0.00350419	-0.0690234	0.848914
ECE1	P42892	ECE1	Endothelin-converting enzyme 1	2	-1.17009	0.0399292	-0.624739	0.0860307	0.545613	0.38032
SSRA	P43307	SSR1	Translocon-associated protein subunit alpha	2	0.458482	0.339324	0.625057	0.138482	0.166628	0.752643
NAMPT	P43490	NAMPT	Nicotinamide phosphoribosyltransferase	8	1.02289	0.0381411	0.0200693	0.865608	-1.0055	0.283657
VDAC2	P45880	VDAC2	Voltage-dependent anion-selective channel protein 2	8	0.604959	0.0804232	0.588834	0.0471473	-0.0161248	0.957633
STT3A	P46977	STT3A	Dolichyl-diphosphooligosaccharide--protein glycosyltransferase subunit STT3A	8	-1.0306	0.0271419	-0.170782	0.730797	0.859947	0.0897029
LEG7	P47929	LGALS7	Galectin-7	5	-1.15637	0.0146013	-0.791587	0.01807	0.364842	0.349791
ERG7	P48449	LSS	Lanosterol synthase	3	-1.29414	0.0143668	-1.04522	0.0279055	0.249072	0.596312
SPB4	P48594	SERPINB4	Serpin B4	12	0.456162	0.30016	-0.207032	0.424213	-0.66474	0.300855
PTSS1	P48651	PTDSS1	Phosphatidylserine synthase 1	2	-0.928814	0.259715	0.913893	0.0646422	1.84568	0.168295
LMAN1	P49257	LMAN1	Protein ERGIC-53	5	0.800114	0.135267	0.631727	0.0325061	-0.168396	0.766157
TMEDA	P49755	TMED10	Transmembrane emp24 domain-containing protein 10	3	0.391186	0.296428	0.359813	0.113412	-0.0313744	0.940224
MMP14	P50281	MMP14	Matrix metalloproteinase-14	2	-0.480182	0.0928158	-0.220984	0.236247	0.259276	0.474919
GDIB	P50395	GDI2	Rab GDP dissociation inhibitor beta	4	-0.392792	0.44495	-0.609921	0.14866	-0.217378	0.589619
EMD	P50402	EMD	Emerin	2	-0.902729	0.215494	-0.0100602	0.572074	0.89308	0.0760493
SERPH	P50454	SERPINH1	Serpin H1	18	0.949212	0.0212501	0.503297	0.0613721	-0.445923	0.265675
DYN2	P50570	DNM2	Dynamin-2	2	5.97307	0.0114955	0.167548	0.584819	-5.907	0.0174647
TCPD	P50991	CCT4	T-complex protein 1 subunit delta	5	1.29469	0.0501221	0.0796608	0.806818	-1.21589	0.0665638
RAB5C	P51148	RAB5C	Ras-related protein Rab-5C	2	-0.513021	0.0710321	-0.435285	0.0796853	0.0777671	0.840379
RAB7A	P51149	RAB7A	Ras-related protein Rab-7a	11	-0.75838	0.0412989	-0.745901	0.0279954	0.0124798	0.967637
SSRD	P51571	SSR4	Translocon-associated protein subunit delta	3	-0.230947	0.278842	-0.19677	0.20618	0.0341811	0.92515
BAP31	P51572	BCAP31	B-cell receptor-associated protein 31	6	-0.224294	0.407387	0.561234	0.0527272	0.785756	0.122417
AL3A2	P51648	ALDH3A2	Fatty aldehyde dehydrogenase	2	1.86992	0.211579	1.92003	0.146275	0.0502011	0.941387
CATC	P53634	CTSC	Dipeptidyl peptidase 1	11	3.16227	0.00350319	2.58849	0.00319389	-0.573799	0.18122
CA2D1	P54289	CACNA2D1	Voltage-dependent calcium channel subunit alpha-2delta-1	4	2.10315	0.0433065	2.6032	0.0203706	0.500493	0.321517
SNAA	P54920	NAPA	Alpha-soluble NSF attachment protein	5	-0.533227	0.0952801	-0.366982	0.351288	0.166327	0.745999
MANF	P55145	MANF	Mesencephalic astrocyte-derived neurotrophic factor	3	-0.712126	0.152875	-0.574777	0.0883278	0.137397	0.803743
CAD11	P55287	CDH11	Cadherin-11	3	-0.0424663	0.845143	0.13071	0.652602	0.173268	0.670163
CAD13	P55290	CDH13	Cadherin-13	4	0.391487	0.352277	1.17412	0.0280594	0.782867	0.204205
SEC13	P55735	SEC13	Protein SEC13 homolog	2	-0.784578	0.0715114	-0.0800323	0.781881	0.704772	0.202966
ATPK	P56134	ATP5MF	ATP synthase subunit f, mitochondrial	2	0.064838	0.783178	-0.427492	0.0799901	-0.492567	0.294977
ITA1	P56199	ITGA1	Integrin alpha-1	5	1.85103	0.017661	2.13448	0.00741718	0.283553	0.518955
EPIPL	P58107	EPPK1	Epiplakin	29	-0.102359	0.44495	-0.361525	0.123453	-0.259867	0.490986
CD81	P60033	CD81	CD81 antigen	2	0.310196	0.28492	0.45385	0.0700041	0.143674	0.731427
TPIS	P60174	TPI1	Triosephosphate isomerase	14	2.37159	0.0223056	0.324532	0.160815	-2.04722	0.0760493
SC61B	P60468	SEC61B	Protein transport protein Sec61 subunit beta	3	-1.0093	0.0361661	0.0734631	0.584819	1.0829	0.067867
ACTB	P60709	ACTB	Actin, cytoplasmic 1	9	1.22197	0.0603375	0.1567	0.761475	-1.06528	0.135577
CDC42	P60953	CDC42	Cell division control protein 42 homolog	2	-0.630602	0.051387	-0.194194	0.225146	0.436474	0.266963
SPCS3	P61009	SPCS3	Signal peptidase complex subunit 3	3	-0.233172	0.401715	0.348365	0.198108	0.581748	0.231647
RAB2A	P61019	RAB2A	Ras-related protein Rab-2A	2	-0.518405	0.139433	-0.168166	0.275395	0.350345	0.435345
RAB10	P61026	RAB10	Ras-related protein Rab-10	2	0.755096	0.20469	-0.187665	0.478965	-0.943354	0.217137
RL15	P61313	RPL15	60S ribosomal protein L15	6	0.382685	0.574914	-0.384378	0.0975633	-0.767144	0.231719
S61A1	P61619	SEC61A1	Protein transport protein Sec61 subunit alpha isoform 1	4	-0.70353	0.0565057	0.197551	0.407115	0.901147	0.0725717
LYSC	P61626	LYZ	Lysozyme C	3	0.681698	0.336524	-0.546077	0.11684	-1.22804	0.134868
B2MG	P61769	B2M	Beta-2-microglobulin	4	-0.4163	0.215494	-0.0982077	0.356374	0.318144	0.518955
DAD1	P61803	DAD1	Dolichyl-diphosphooligosaccharide--protein glycosyltransferase subunit DAD1	2	-0.558117	0.160611	-0.00995579	0.625682	0.548425	0.231647
NPC2	P61916	NPC2	NPC intracellular cholesterol transporter 2	2	0.0225154	0.611457	0.429008	0.101911	0.406557	0.400112
HNRPK	P61978	HNRNPK	Heterogeneous nuclear ribonucleoprotein K	13	-0.318438	0.259715	-0.278732	0.271343	0.0397091	0.926997
PRS4	P62191	PSMC1	26S proteasome regulatory subunit 4	3	2.20461	0.051387	-0.319875	0.509958	-2.52675	0.0894153
RS8	P62241	RPS8	40S ribosomal protein S8	7	1.16417	0.173223	-0.5874	0.105513	-1.75164	0.116383
SMD2	P62316	SNRPD2	Small nuclear ribonucleoprotein Sm D2	7	-0.573524	0.157929	-0.877758	0.0446809	-0.304253	0.413334
RB11B	P62491	RAB11A	Ras-related protein Rab-11A	3	-0.129252	0.710548	-0.43509	0.0996087	-0.305936	0.448787
PPIA	P62937	PPIA	Peptidyl-prolyl cis-trans isomerase A	12	-0.141074	0.808307	-0.861406	0.0426115	-0.720362	0.283657
RAC1	P63000	RAC1	Ras-related C3 botulinum toxin substrate 1	2	-0.644636	0.0751051	-0.693315	0.0465333	-0.04869	0.902982
GNAS1	P63092	GNAS	Guanine nucleotide-binding protein G(s) subunit alpha isoforms short	2	0.0889446	0.684552	-0.192758	0.658404	-0.281883	0.57652
IF5A1	P63241	EIF5A	Eukaryotic translation initiation factor 5A-1	4	3.16062	0.0143668	-0.0563951	0.722369	-3.21725	0.0549997
YBOX1	P67809	YBX1	Nuclease-sensitive element-binding protein 1	4	-1.03293	0.0710321	-0.407866	0.0845226	0.625341	0.335579
SC11A	P67812	SEC11A	Signal peptidase complex catalytic subunit SEC11A	2	-0.169949	0.667917	-0.251989	0.204148	-0.0820551	0.863981
EF1A3	P68104	EEF1A1	Elongation factor 1-alpha 1	4	0.217172	0.710548	-0.325258	0.168349	-0.542442	0.30934
TBA4A	P68366	TUBA4A	Tubulin alpha-4A chain	2	-0.803897	0.554828	-1.84786	0.189277	-1.05521	0.325292
NOMO1	P69849	NOMO3	Nodal modulator 3	10	-0.461916	0.238145	0.250458	0.217987	0.712721	0.168295
HBA	P69905	HBA1	Hemoglobin subunit alpha	3	-0.115205	0.927332	-0.734346	0.28868	-0.619259	0.284542
CNTP1	P78357	CNTNAP1	Contactin-associated protein 1	14	-0.233138	0.322456	0.544295	0.0411845	0.777673	0.102082
NGAL	P80188	LCN2	Neutrophil gelatinase-associated lipocalin	3	-1.28769	0.198182	-0.738557	0.614041	0.552755	0.338176
NUCB2	P80303	NUCB2	Nucleobindin-2	8	0.651218	0.0526562	0.346859	0.0983699	-0.304408	0.41465
BASP1	P80723	BASP1	Brain acid soluble protein 1	6	0.814775	0.0422437	0.634184	0.0471473	-0.180612	0.605066
DCD	P81605	DCD	Dermcidin	3	-0.640122	0.687236	-0.808155	0.515038	-0.168034	0.703131
MXRA7	P84157	MXRA7	Matrix-remodeling-associated protein 7	2	-0.5469	0.411027	0.906485	0.189277	1.45397	0.14666
FBLN2	P98095	FBLN2	Fibulin-2	8	0.434647	0.379209	1.3031	0.0349259	0.868897	0.30934
CLH1	Q00610	CLTC	Clathrin heavy chain 1	19	0.177137	0.70009	-0.542633	0.0512662	-0.720128	0.325292
REEP5	Q00765	REEP5	Receptor expression-enhancing protein 5	2	0.0830857	0.59661	0.395751	0.0832889	0.312831	0.391312
HNRPU	Q00839	HNRNPU	Heterogeneous nuclear ribonucleoprotein U	8	0.458872	0.356173	-0.584166	0.0465333	-1.04314	0.134731
SPTB2	Q01082	SPTBN1	Spectrin beta chain, non-erythrocytic 1	65	-0.437774	0.30016	-0.446819	0.138648	-0.00904358	0.974399
FABP5	Q01469	FABP5	Fatty acid-binding protein 5	4	0.341998	0.761172	-0.434184	0.332213	-0.776495	0.461651
CAP1	Q01518	CAP1	Adenylyl cyclase-associated protein 1	8	-1.205	0.0115755	-0.773944	0.0189614	0.431184	0.284542
DSG1	Q02413	DSG1	Desmoglein-1	18	-0.0641649	0.739176	-1.62778	0.101911	-1.56375	0.058801
PLOD1	Q02809	PLOD1	Procollagen-lysine,2-oxoglutarate 5-dioxygenase 1	12	0.570998	0.112301	-0.0237395	0.810244	-0.594821	0.24224
NUCB1	Q02818	NUCB1	Nucleobindin-1	13	0.540443	0.139433	0.592593	0.0613721	0.052157	0.889923
AKA12	Q02952	AKAP12	A-kinase anchor protein 12	2	1.37773	0.255794	1.33304	0.281309	-0.0448696	0.951452
CAV1	Q03135	CAV1	Caveolin-1	4	0.147519	0.464494	-0.521002	0.786102	-0.66856	0.192718
LMNB2	Q03252	LMNB2	Lamin-B2	4	0.298348	0.401715	-0.0134951	0.775039	-0.312035	0.389834
C1QBP	Q07021	C1QBP	Complement component 1 Q subcomponent-binding protein, mitochondrial	6	1.04929	0.155762	-0.729115	0.0284003	-1.77847	0.115334
CKAP4	Q07065	CKAP4	Cytoskeleton-associated protein 4	27	-0.361524	0.41287	0.376586	0.0831417	0.73813	0.163301
ZO1	Q07157	TJP1	Tight junction protein ZO-1	4	-2.27371	0.0399292	-0.770741	0.0316889	1.5062	0.200973
LRP1	Q07954	LRP1	Prolow-density lipoprotein receptor-related protein 1	54	-0.083827	0.808307	-0.212024	0.385697	-0.128231	0.707292
LG3BP	Q08380	LGALS3BP	Galectin-3-binding protein	2	0.801431	0.181012	1.40035	0.043239	0.599209	0.321859
MFGM	Q08431	MFGE8	Lactadherin	9	-0.328179	0.238145	0.132536	0.521131	0.460744	0.277551
DSC1	Q08554	DSC1	Desmocollin-1	7	0.433406	0.322098	-1.41799	0.0722105	-1.85163	0.0451986
GALT2	Q10471	GALNT2	Polypeptide N-acetylgalactosaminyltransferase 2	8	-0.56923	0.0740237	0.22391	0.368199	0.793451	0.135577
ASPH	Q12797	ASPH	Aspartyl_x0007_sparaginyl beta-hydroxylase	22	0.00773913	0.808307	0.841665	0.0147881	0.833968	0.0919953
SF3A3	Q12874	SF3A3	Splicing factor 3A subunit 3	4	-0.117446	0.861089	-0.687134	0.0483039	-0.569821	0.231719
SEPR	Q12884	FAP	Prolyl endopeptidase FAP	29	0.344599	0.180229	0.207718	0.254759	-0.136888	0.697017
LMAN2	Q12907	LMAN2	Vesicular integral-membrane protein VIP36	8	0.307322	0.41287	0.484366	0.0869869	0.177056	0.692548
PRDX4	Q13162	PRDX4	Peroxiredoxin-4	9	0.869331	0.0281435	0.652538	0.0284003	-0.216807	0.563912
PTK7	Q13308	PTK7	Inactive tyrosine-protein kinase 7	6	-0.221715	0.641816	-0.297032	0.278682	-0.0753303	0.889923
S39A6	Q13433	SLC39A6	Zinc transporter ZIP6	5	-0.417893	0.207282	0.0751044	0.915144	0.493081	0.335579
PICAL	Q13492	PICALM	Phosphatidylinositol-binding clathrin assembly protein	4	-0.448314	0.261936	-0.250192	0.444336	0.198281	0.683175
ASAH1	Q13510	ASAH1	Acid ceramidase	5	1.40942	0.054273	0.993047	0.14692	-0.41648	0.367249
DCTN2	Q13561	DCTN2	Dynactin subunit 2	3	-1.38185	0.0884952	-0.363052	0.722369	1.01966	0.200973
MOGS	Q13724	MOGS	Mannosyl-oligosaccharide glucosidase	5	-0.0131355	0.96392	0.95467	0.0182424	0.967951	0.0908721
CD166	Q13740	ALCAM	CD166 antigen	6	-0.907036	0.0323417	-0.616348	0.0307985	0.290741	0.458535
SCRB2	Q14108	SCARB2	Lysosome membrane protein 2	6	0.433761	0.155762	0.57387	0.0382204	0.140125	0.683175
NID2	Q14112	NID2	Nidogen-2	8	-1.11783	0.0709294	-0.384345	0.113628	0.733839	0.294977
MLEC	Q14165	MLEC	Malectin	4	0.0205375	0.986616	0.620102	0.0282072	0.599684	0.17296
SRC8	Q14247	CTTN	Src substrate cortactin	18	-1.12202	0.017661	-0.650876	0.0471473	0.471218	0.235728
FLNC	Q14315	FLNC	Filamin-C	54	-0.508112	0.0830437	0.25281	0.313054	0.761002	0.113454
DSC3	Q14574	DSC3	Desmocollin-3	3	-0.0747827	0.958134	-1.41957	0.163565	-1.34594	0.0665638
GANAB	Q14697	GANAB	Neutral alpha-glucosidase AB	24	0.199733	0.480294	-0.649653	0.0799901	-0.849471	0.166888
LTBP1	Q14766	LTBP1	Latent-transforming growth factor beta-binding protein 1	2	0.441799	0.229828	0.616761	0.0665688	0.175074	0.683175
44076	Q15019	44076	Septin-2	7	-0.643418	0.0752937	-0.17612	0.483624	0.467367	0.268196
EEA1	Q15075	EEA1	Early endosome antigen 1	7	-0.610048	0.0806444	-0.253703	0.254566	0.356557	0.379257
PDIA6	Q15084	PDIA6	Protein disulfide-isomerase A6	15	-0.431609	0.21486	-0.238441	0.407727	0.19317	0.589619
RCN1	Q15293	RCN1	Reticulocalbin-1	16	0.133856	0.775982	-0.327739	0.131002	-0.461606	0.294977
TMED2	Q15363	TMED2	Transmembrane emp24 domain-containing protein 2	2	0.62055	0.188523	0.423359	0.14692	-0.197252	0.683175
CDSN	Q15517	CDSN	Corneodesmosin	2	-0.339656	0.941558	-2.08131	0.0796853	-1.74193	0.0640019
BGH3	Q15582	TGFBI	Transforming growth factor-beta-induced protein ig-h3	3	-0.0211629	0.959118	0.860032	0.0523363	0.882242	0.41465
TRAM1	Q15629	TRAM1	Translocating chain-associated membrane protein 1	5	-0.455088	0.143038	1.20392	0.0282072	1.65926	0.0452315
AAAT	Q15758	SLC1A5	Neutral amino acid transporter B(0)	2	0.730573	0.099333	0.526208	0.166309	-0.204507	0.608903
CYTM	Q15828	CST6	Cystatin-M	2	0.11949	0.974368	-1.15956	0.060846	-1.28036	0.0908721
IBP7	Q16270	IGFBP7	Insulin-like growth factor-binding protein 7	4	2.17559	0.00353393	2.49451	0.00319389	0.318993	0.421822
DPYL2	Q16555	DPYSL2	Dihydropyrimidinase-related protein 2	2	-0.74893	0.0402636	-0.0559793	0.847405	0.693257	0.130017
ECM1	Q16610	ECM1	Extracellular matrix protein 1	2	-1.06298	0.423445	-1.82455	0.103642	-0.762296	0.135239
PTGIS	Q16647	PTGIS	Prostacyclin synthase	5	2.29518	0.00353393	2.47762	0.00350419	0.182483	0.659677
P3H1	Q32P28	P3H1	Prolyl 3-hydroxylase 1	5	1.09302	0.0381925	0.443184	0.0753518	-0.649931	0.231719
DHB12	Q53GQ0	HSD17B12	Very-long-chain 3-oxoacyl-CoA reductase	2	-0.791875	0.162355	0.211084	0.390466	1.00352	0.202966
FILA2	Q5D862	FLG2	Filaggrin-2	13	-0.302042	0.941558	-1.90517	0.0796853	-1.60349	0.0549997
MEST	Q5EB52	MEST	Mesoderm-specific transcript homolog protein	3	0.549578	0.197136	1.57252	0.0316554	1.02416	0.0958953
TOIP1	Q5JTV8	TOR1AIP1	Torsin-1A-interacting protein 1	5	0.785171	0.0526562	1.03563	0.0113811	0.250515	0.569158
WLS	Q5T9L3	WLS	Protein wntless homolog	4	-0.135183	0.399874	0.67361	0.144402	0.809139	0.134731
ATLA3	Q6DD88	ATL3	Atlastin-3	3	-0.832562	0.0391186	0.143808	0.652915	0.976877	0.0760493
DMKN	Q6E0U4	DMKN	Dermokine	2	-0.716842	0.609945	-1.44776	0.0941042	-0.731495	0.24224
VASN	Q6EMK4	VASN	Vasorin	2	-1.93992	0.0163321	-1.88241	0.0263815	0.057525	0.906216
LTOR1	Q6IAA8	LAMTOR1	Ragulator complex protein LAMTOR1	2	-0.0893857	0.626602	0.0614166	0.958749	0.150846	0.683175
TM214	Q6NUQ4	TMEM214	Transmembrane protein 214	2	-0.743731	0.051387	0.400823	0.213821	1.14537	0.0574085
CAVN1	Q6NZI2	CAVIN1	Caveolae-associated protein 1	8	0.186931	0.556653	0.656529	0.0333097	0.469613	0.286505
NCEH1	Q6PIU2	NCEH1	Neutral cholesterol ester hydrolase 1	2	-2.4136	0.00350319	-1.46689	0.00348581	0.947949	0.0817803
CSPG4	Q6UVK1	CSPG4	Chondroitin sulfate proteoglycan 4	11	-2.13467	0.00350319	-1.49303	0.00350419	0.642033	0.166672
MOXD1	Q6UVY6	MOXD1	DBH-like monooxygenase protein 1	4	-0.669577	0.372828	-0.830723	0.254566	-0.161196	0.78729
SBSN	Q6UWP8	SBSN	Suprabasin	6	-0.583193	0.544586	-1.03163	0.189277	-0.448695	0.379257
TMTC3	Q6ZXV5	TMTC3	Protein O-mannosyl-transferase TMTC3	4	-1.0341	0.0485732	0.67842	0.0957604	1.71397	0.0500903
IKIP	Q70UQ0	IKBIP	Inhibitor of nuclear factor kappa-B kinase-interacting protein	3	0.40147	0.189265	0.557249	0.0683076	0.155798	0.697017
LYRIC	Q86UE4	MTDH	Protein LYRIC	3	0.0978646	0.823742	0.154677	0.915144	0.0568201	0.90857
KTN1	Q86UP2	KTN1	Kinectin	47	-0.534009	0.108388	0.0401034	0.825934	0.574192	0.206329
STX12	Q86Y82	STX12	Syntaxin-12	2	-0.299175	0.251858	0.447313	0.0613721	0.746872	0.106248
PLD3	Q8IV08	PLD3	Phospholipase D3	8	0.393075	0.2001	0.033444	0.847569	-0.359652	0.367249
P3H3	Q8IVL6	P3H3	Prolyl 3-hydroxylase 3	2	0.122303	0.623573	0.826092	0.0737016	0.704273	0.179004
SYNPO	Q8N3V7	SYNPO	Synaptopodin	2	-0.0526346	0.941558	2.03287	0.00350419	2.08888	0.231719
GT251	Q8NBJ5	COLGALT1	Procollagen galactosyltransferase 1	2	-0.215643	0.508581	-0.766313	0.0581191	-0.5509	0.248901
ZNT7	Q8NEW0	SLC30A7	Zinc transporter 7	8	0.317943	0.369793	0.475614	0.0799901	0.157672	0.736051
TOIP2	Q8NFQ8	TOR1AIP2	Torsin-1A-interacting protein 2	2	-0.142556	0.636973	0.43608	0.653352	0.579261	0.325292
PLBL2	Q8NHP8	PLBD2	Putative phospholipase B-like 2	4	0.719317	0.216161	0.923024	0.0498958	0.203812	0.683175
ZNT5	Q8TAD4	SLC30A5	Zinc transporter 5	2	0.501411	0.350416	-0.0544985	0.85495	-0.556068	0.354495
STT3B	Q8TCJ2	STT3B	Dolichyl-diphosphooligosaccharide--protein glycosyltransferase subunit STT3B	8	-0.723021	0.0603375	-0.25943	0.390466	0.463768	0.268196
HM13	Q8TCT9	HM13	Minor histocompatibility antigen H13	3	-0.567949	0.214774	0.0311497	0.803667	0.599499	0.233278
GPX8	Q8TED1	GPX8	Probable glutathione peroxidase 8	4	0.083824	0.685879	0.998694	0.0207004	0.914933	0.0725717
LRC15	Q8TF66	LRRC15	Leucine-rich repeat-containing protein 15	4	-1.60429	0.0187816	-1.75707	0.00319389	-0.153062	0.760213
PDC6I	Q8WUM4	PDCD6IP	Programmed cell death 6-interacting protein	3	-0.632006	0.360529	-0.782501	0.143897	-0.150453	0.848549
PHLA1	Q8WV24	PHLDA1	Pleckstrin homology-like domain family A member 1	2	-1.04552	0.0830437	-0.671165	0.060846	0.374419	0.608903
NDRG1	Q92597	NDRG1	Protein NDRG1	3	-0.799174	0.0989635	0.0137509	0.726946	0.813173	0.0908721
LPAR1	Q92633	LPAR1	Lysophosphatidic acid receptor 1	2	-0.858988	0.0933443	-0.438037	0.189277	0.421413	0.388488
NECT2	Q92692	NECTIN2	Nectin-2	2	-0.658309	0.0603375	-0.0892509	0.407115	0.56959	0.220777
SC65	Q92791	P3H4	Endoplasmic reticulum protein SC65	2	1.37535	0.046487	0.934336	0.0753518	-0.441136	0.473035
GSLG1	Q92896	GLG1	Golgi apparatus protein 1	6	-1.49816	0.0114956	-1.01399	0.0203794	0.484539	0.235728
CAVN3	Q969G5	CAVIN3	Caveolae-associated protein 3	4	0.212871	0.694014	1.10189	0.0613721	0.8892	0.179277
ERGI1	Q969X5	ERGIC1	Endoplasmic reticulum-Golgi intermediate compartment protein 1	3	-0.237867	0.480294	0.467363	0.0744351	0.70528	0.134731
CCD47	Q96A33	CCDC47	Coiled-coil domain-containing protein 47	10	-0.730298	0.0454972	0.443256	0.0722105	1.17378	0.0574085
LRC59	Q96AG4	LRRC59	Leucine-rich repeat-containing protein 59	5	-0.46609	0.0871635	-0.178593	0.249542	0.287526	0.448787
PBIP1	Q96AQ6	PBXIP1	Pre-B-cell leukemia transcription factor-interacting protein 1	11	-0.131432	0.727499	0.338565	0.199478	0.470047	0.294977
FKB10	Q96AY3	FKBP10	Peptidyl-prolyl cis-trans isomerase FKBP10	16	0.812387	0.051387	0.730429	0.0446809	-0.0819615	0.828783
CTHR1	Q96CG8	CTHRC1	Collagen triple helix repeat-containing protein 1	4	0.016133	0.602016	0.279493	0.318057	0.263461	0.461651
RCN3	Q96D15	RCN3	Reticulocalbin-3	8	0.194838	0.44495	0.0336473	0.697182	-0.161199	0.723891
S39AD	Q96H72	SLC39A13	Zinc transporter ZIP13	2	-0.979264	0.0269819	-0.0471488	0.874684	0.932175	0.102082
CREL1	Q96HD1	CRELD1	Cysteine-rich with EGF-like domain protein 1	2	1.09039	0.0605463	1.75827	0.00319389	0.66847	0.290851
ERO1A	Q96HE7	ERO1A	ERO1-like protein alpha	9	0.42971	0.289716	-0.115845	0.667215	-0.545618	0.32302
TMX3	Q96JJ7	TMX3	Protein disulfide-isomerase TMX3	4	0.423341	0.101802	0.944985	0.0113811	0.521798	0.202966
CLP1L	Q96KA5	CLPTM1L	Cleft lip and palate transmembrane protein 1-like protein	2	-1.08815	0.0630176	0.510612	0.123474	1.59984	0.0489579
MBOA7	Q96N66	MBOAT7	Lysophospholipid acyltransferase 7	2	-0.31305	0.369793	0.604652	0.0316889	0.917873	0.114631
GSDMA	Q96QA5	GSDMA	Gasdermin-A	10	-0.0710587	0.959926	-1.35519	0.168349	-1.28637	0.0919953
CLCC1	Q96S66	CLCC1	Chloride channel CLIC-like protein 1	5	0.233701	0.357636	0.715993	0.0592735	0.482449	0.238976
NIBL1	Q96TA1	FAM129B	Niban-like protein 1	2	-1.16133	0.0361661	-0.585874	0.144489	0.576058	0.178417
SEC62	Q99442	SEC62	Translocation protein SEC62	3	-1.04181	0.0295961	-0.00102508	0.872573	1.04106	0.067867
SDF2	Q99470	SDF2	Stromal cell-derived factor 2	5	-0.112023	0.685879	0.344643	0.212412	0.456682	0.38713
PHB2	Q99623	PHB2	Prohibitin-2	3	1.32154	0.099333	-1.07146	0.0096816	-2.39515	0.0665638
SGMR1	Q99720	SIGMAR1	Sigma non-opioid intracellular receptor 1	3	0.451486	0.30016	0.816326	0.017568	0.364882	0.491898
MXRA8	Q9BRK3	MXRA8	Matrix remodeling-associated protein 8	4	-0.983539	0.0211465	-0.847079	0.0326742	0.136486	0.752643
CAB45	Q9BRK5	SDF4	45 kDa calcium-binding protein	4	0.404969	0.306039	0.029159	0.874684	-0.375862	0.411627
ADPGK	Q9BRR6	ADPGK	ADP-dependent glucokinase	2	0.272656	0.368689	0.84935	0.0411845	0.576917	0.192141
ESYT1	Q9BSJ8	ESYT1	Extended synaptotagmin-1	3	-1.59582	0.00803685	-0.567427	0.0796853	1.02944	0.067867
TMM43	Q9BTV4	TMEM43	Transmembrane protein 43	5	-0.213571	0.511751	1.0023	0.0113811	1.2161	0.0599962
LMF2	Q9BU23	LMF2	Lipase maturation factor 2	2	-0.485258	0.0771488	0.585787	0.0613721	1.07148	0.0665638
ELOV1	Q9BW60	ELOVL1	Elongation of very long chain fatty acids protein 1	3	-2.00675	0.00350319	-0.418935	0.0613721	1.58979	0.0451986
CADM1	Q9BY67	CADM1	Cell adhesion molecule 1	3	0.428356	0.267844	0.788875	0.101911	0.360559	0.468879
TMX1	Q9H3N1	TMX1	Thioredoxin-related transmembrane protein 1	3	0.0457867	0.986616	0.357183	0.167836	0.311462	0.408876
EHD1	Q9H4M9	EHD1	EH domain-containing protein 1	2	-2.71746	0.0342454	-0.908546	0.0498958	1.81324	0.168295
CD248	Q9HCU0	CD248	Endosialin	10	-1.45669	0.0143668	-1.66509	0.00350419	-0.208445	0.659677
APMAP	Q9HDC9	APMAP	Adipocyte plasma membrane-associated protein	3	0.912565	0.051387	0.658098	0.0426115	-0.254548	0.589619
RAB18	Q9NP72	RAB18	Ras-related protein Rab-18	2	-1.28133	0.101802	-1.16777	0.0954359	0.114136	0.852041
RTN4	Q9NQC3	RTN4	Reticulon-4	8	-0.502177	0.0777115	-0.0418859	0.74112	0.460308	0.24224
FKB11	Q9NYL4	FKBP11	Peptidyl-prolyl cis-trans isomerase FKBP11	3	1.30132	0.0143668	1.54122	0.00350419	0.239956	0.518955
UGGG1	Q9NYU2	UGGT1	UDP-glucose:glycoprotein glucosyltransferase 1	11	0.318447	0.379209	0.152135	0.653839	-0.166369	0.654394
CISD1	Q9NZ45	CISD1	CDGSH iron-sulfur domain-containing protein 1	2	0.747138	0.0618124	0.200434	0.424213	-0.546815	0.341524
IL36G	Q9NZH8	IL36G	Interleukin-36 gamma	4	-0.256781	0.309616	-0.466437	0.0956485	-0.210116	0.608903
MYOF	Q9NZM1	MYOF	Myoferlin	25	0.352493	0.289859	0.376067	0.212183	0.0235779	0.942986
EHD2	Q9NZN4	EHD2	EH domain-containing protein 2	7	-0.679648	0.161294	0.276692	0.645978	0.956861	0.139608
HACD3	Q9P035	HACD3	Very-long-chain (3R)-3-hydroxyacyl-CoA dehydratase 3	5	-1.76186	0.00487972	-0.250287	0.346546	1.51175	0.0451986
VAPA	Q9P0L0	VAPA	Vesicle-associated membrane protein-associated protein A	3	-0.789471	0.0321347	0.164913	0.624454	0.954665	0.067867
RRBP1	Q9P2E9	RRBP1	Ribosome-binding protein 1	28	-0.561182	0.188523	0.182619	0.351288	0.743957	0.18122
MRC2	Q9UBG0	MRC2	C-type mannose receptor 2	9	0.70936	0.0412989	0.719111	0.0175845	0.00975545	0.97268
I36RA	Q9UBH0	IL36RN	Interleukin-36 receptor antagonist protein	2	0.866959	0.0523225	0.412264	0.158135	-0.459496	0.362415
DHCR7	Q9UBM7	DHCR7	7-dehydrocholesterol reductase	3	-1.29259	0.00924127	-0.528553	0.0700041	0.764675	0.14025
CATZ	Q9UBR2	CTSZ	Cathepsin Z	3	-0.443425	0.162355	-0.278531	0.250908	0.164928	0.65675
DJB11	Q9UBS4	DNAJB11	DnaJ homolog subfamily B member 11	11	-0.90354	0.0269819	0.262595	0.251887	1.1663	0.0640019
SEC63	Q9UGP8	SEC63	Translocation protein SEC63 homolog	4	-0.159475	0.606012	0.611195	0.159553	0.770933	0.134868
PCYOX	Q9UHG3	PCYOX1	Prenylcysteine oxidase 1	9	1.47124	0.00508325	1.43742	0.00348581	-0.0338247	0.92515
CBPA4	Q9UI42	CPA4	Carboxypeptidase A4	2	0.357706	0.861089	0.218186	0.993694	-0.140405	0.838117
RALY	Q9UKM9	RALY	RNA-binding protein Raly	4	-0.8407	0.051387	-1.30644	0.0175845	-0.466076	0.306231
KLK9	Q9UKQ9	KLK9	Kallikrein-9	2	1.67845	0.259715	0.561396	0.547058	-1.11884	0.41465
S39AA	Q9ULF5	SLC39A10	Zinc transporter ZIP10	8	-0.600356	0.196436	0.147245	0.301038	0.747719	0.202966
COR1C	Q9ULV4	CORO1C	Coronin-1C	2	4.32213	0.0134264	0.595669	0.487532	-3.72736	0.0525327
MYO6	Q9UM54	MYO6	Unconventional myosin-VI	2	-0.1644	0.69901	-1.4937	0.113628	-1.32944	0.0574085
NENF	Q9UMX5	NENF	Neudesin	2	-0.174389	0.683769	-1.05272	0.0203706	-0.87858	0.0896841
PA2G4	Q9UQ80	PA2G4	Proliferation-associated protein 2G4	4	-0.946883	0.046487	-0.366766	0.103072	0.580774	0.257177
E41L3	Q9Y2J2	EPB41L3	Band 4.1-like protein 3	2	-1.17351	0.0412989	-0.881791	0.0339173	0.292261	0.562729
LTOR2	Q9Y2Q5	LAMTOR2	Ragulator complex protein LAMTOR2	2	-0.214494	0.560254	0.396828	0.134559	0.611531	0.194599
TMED7	Q9Y3B3	TMED7	Transmembrane emp24 domain-containing protein 7	2	0.56486	0.0618124	0.545524	0.0325061	-0.0193403	0.948612
GOT1B	Q9Y3E0	GOLT1B	Vesicle transport protein GOT1B	2	-0.386097	0.215494	1.55932	0.00420337	1.94683	0.0451986
TLN1	Q9Y490	TLN1	Talin-1	16	-0.25173	0.727499	-0.307945	0.485775	-0.0562138	0.918433
LOXL2	Q9Y4K0	LOXL2	Lysyl oxidase homolog 2	7	0.697431	0.0434719	1.05356	0.0135267	0.356183	0.359939
HYOU1	Q9Y4L1	HYOU1	Hypoxia up-regulated protein 1	5	2.30891	0.0710321	1.00552	0.208313	-1.30419	0.252724
NPTN	Q9Y639	NPTN	Neuroplastin	3	-0.767202	0.069563	-0.830056	0.0695438	-0.062897	0.889923
FKBP7	Q9Y680	FKBP7	Peptidyl-prolyl cis-trans isomerase FKBP7	3	0.729112	0.0818232	0.809172	0.0512662	0.0801143	0.848549
SELK	Q9Y6D0	SELENOK	Selenoprotein K	2	-0.382664	0.252183	0.308654	0.251887	0.691502	0.145514
